# PARP1 Suppression Drives ROS Resistance in Aneuploid Cancer Cells

**DOI:** 10.1101/2025.08.13.670212

**Authors:** Pan Cheng, Angela Mermerian-Baghdassarian, Yufeng Wang, Ze Chen, Helberth M. Quysbertf, Pradeep Singh Cheema, Joseph C. Mays, Xin Zhao, Lizabeth Katsnelson, Sally Mei, Rohini Shrivastava, Mirna Bulatovic, Jiehui Deng, Markus Schober, Kwok-Kin Wong, Teresa Davoli

## Abstract

Aneuploidy—defined as gains and losses of chromosomes—is frequently observed in cancer and has been implicated in promoting tumor progression and metastasis. However, the molecular mechanisms underlying this phenomenon remain poorly understood. By generating new models of aneuploidy, we found that aneuploidy confers remarkable resistance to reactive oxygen species (ROS)-mediated cell death. This resistance is a general consequence of aneuploidy, independent of the specific chromosomes gained or lost. Mechanistically, Poly(ADP-Ribose) Polymerase 1 (PARP1) is suppressed in aneuploid cells, which inhibits PARP1-mediated cell death after ROS (parthanatos). We validated aneuploidy-associated PARP1 suppression across 15 cell models and human tumors, with pronounced effects in metastatic tumors. Importantly, decreased PARP1 levels promote tumor metastasis while increased PARP1 suppresses it. Through a genome-wide CRISPR screen and functional validation, we identified the transcription factor CCAAT/enhancer-binding protein beta (CEBPB) as a critical mediator of PARP1 downregulation and ROS resistance in aneuploid cells. Furthermore, we found that lysosomal dysfunction serves as the upstream mediator of CEBPB activation in aneuploid cells. We propose that aneuploidy-driven CEBPB activation promotes PARP1 suppression, fostering ROS resistance and cancer progression.

**Highlights:**

- Aneuploidy confers resistance to oxidative stress independent of p53 status, karyotype and cell lineage through inhibition of PARP1 expression and activity
- Suppressed PARP1 enhances metastatic potential, while PARP1 restoration suppresses metastatic spread, revealing a novel mechanism linking aneuploidy to cancer progression.
- PARP1 suppression compromises DNA damage repair and cell death to multiple genotoxic stressors, including reactive oxygen species, alkylating agents, and UV radiation.
- A genome-wide CRISPR screen and a CRISPRa screen identifies CEBPB as a critical transcription factor mediating PARP1 regulation and ROS resistance.
- Nuclear CEBPB increases significantly after aneuploidization in experimental systems and in primary human cancers.
