## Supplemental Table 3 for "PARP1 Suppression Drives ROS Resistance in Aneuploid Cancer Cells"

### Sheet: Sheet1
Table 3 (relevant to Fig. 3K): Kruskal-Wallis one-way ANOVA test, Dunnett multiple comparison test for the comparison of gammaH2AX intensity in hCEC clones, with or without PARP1 overexpression, before and after H2O2 treatment
Kruskal-Wallis test
P value	<0.0001
Exact or approximate P value?	Approximate
P value summary	****
Do the medians vary signif. (P < 0.05)?	Yes
Number of groups	24
Kruskal-Wallis statistic	10483
Data summary
Number of treatments (columns)	24
Number of values (total)	19057
Number of families	1
Number of comparisons per family	276
Alpha	0.05
Dunn's multiple comparisons test	Mean rank diff.	Significant?	Summary	Adjusted P Value
D23-EV-Control vs. D23-PARP1-Control	-152.1	No	ns	>0.9999	A-B
D23-EV-Control vs. D29-EV-Control	594.4	No	ns	>0.9999	A-C
D23-EV-Control vs. D29-PARP1-Control	1793	Yes	****	<0.0001	A-D
D23-EV-Control vs. A20-EV-Control	427.5	No	ns	>0.9999	A-E
D23-EV-Control vs. A20-PARP1-Control	572.6	No	ns	>0.9999	A-F
D23-EV-Control vs. A29-EV-Control	1333	Yes	***	0.0001	A-G
D23-EV-Control vs. A29-PARP1-Control	2362	Yes	****	<0.0001	A-H
D23-EV-Control vs. D23-EV-50uM-R0	-7505	Yes	****	<0.0001	A-I
D23-EV-Control vs. D23-PARP1-50uM-R0	-7382	Yes	****	<0.0001	A-J
D23-EV-Control vs. D29-EV-50uM-R0	-7699	Yes	****	<0.0001	A-K
D23-EV-Control vs. D29-PARP1-50uM-R0	-8757	Yes	****	<0.0001	A-L
D23-EV-Control vs. A20-EV-50uM-R0	-9452	Yes	****	<0.0001	A-M
D23-EV-Control vs. A20-PARP1-50uM-R0	-7890	Yes	****	<0.0001	A-N
D23-EV-Control vs. A29-EV-50uM-R0	-8520	Yes	****	<0.0001	A-O
D23-EV-Control vs. A29-PARP1-50uM-R0	-8184	Yes	****	<0.0001	A-P
D23-EV-Control vs. D23-EV-50uM-R6	-4193	Yes	****	<0.0001	A-Q
D23-EV-Control vs. D23-PARP1-50uM-R6	-1350	Yes	****	<0.0001	A-R
D23-EV-Control vs. D29-EV-50uM-R6	-4677	Yes	****	<0.0001	A-S
D23-EV-Control vs. D29-PARP1-50uM-R6	-2.048	No	ns	>0.9999	A-T
D23-EV-Control vs. A20-EV-50uM-R6	-9246	Yes	****	<0.0001	A-U
D23-EV-Control vs. A20-PARP1-50uM-R6	-5020	Yes	****	<0.0001	A-V
D23-EV-Control vs. A29-EV-50uM-R6	-7358	Yes	****	<0.0001	A-W
D23-EV-Control vs. A29-PARP1-50uM-R6	-7370	Yes	****	<0.0001	A-X
D23-PARP1-Control vs. D29-EV-Control	746.6	No	ns	0.2915	B-C
D23-PARP1-Control vs. D29-PARP1-Control	1945	Yes	****	<0.0001	B-D
D23-PARP1-Control vs. A20-EV-Control	579.6	No	ns	>0.9999	B-E
D23-PARP1-Control vs. A20-PARP1-Control	724.7	No	ns	0.6905	B-F
D23-PARP1-Control vs. A29-EV-Control	1485	Yes	****	<0.0001	B-G
D23-PARP1-Control vs. A29-PARP1-Control	2514	Yes	****	<0.0001	B-H
D23-PARP1-Control vs. D23-EV-50uM-R0	-7353	Yes	****	<0.0001	B-I
D23-PARP1-Control vs. D23-PARP1-50uM-R0	-7230	Yes	****	<0.0001	B-J
D23-PARP1-Control vs. D29-EV-50uM-R0	-7547	Yes	****	<0.0001	B-K
D23-PARP1-Control vs. D29-PARP1-50uM-R0	-8605	Yes	****	<0.0001	B-L
D23-PARP1-Control vs. A20-EV-50uM-R0	-9300	Yes	****	<0.0001	B-M
D23-PARP1-Control vs. A20-PARP1-50uM-R0	-7738	Yes	****	<0.0001	B-N
D23-PARP1-Control vs. A29-EV-50uM-R0	-8368	Yes	****	<0.0001	B-O
D23-PARP1-Control vs. A29-PARP1-50uM-R0	-8031	Yes	****	<0.0001	B-P
D23-PARP1-Control vs. D23-EV-50uM-R6	-4041	Yes	****	<0.0001	B-Q
D23-PARP1-Control vs. D23-PARP1-50uM-R6	-1198	Yes	***	0.0005	B-R
D23-PARP1-Control vs. D29-EV-50uM-R6	-4524	Yes	****	<0.0001	B-S
D23-PARP1-Control vs. D29-PARP1-50uM-R6	150.1	No	ns	>0.9999	B-T
D23-PARP1-Control vs. A20-EV-50uM-R6	-9093	Yes	****	<0.0001	B-U
D23-PARP1-Control vs. A20-PARP1-50uM-R6	-4868	Yes	****	<0.0001	B-V
D23-PARP1-Control vs. A29-EV-50uM-R6	-7206	Yes	****	<0.0001	B-W
D23-PARP1-Control vs. A29-PARP1-50uM-R6	-7218	Yes	****	<0.0001	B-X
D29-EV-Control vs. D29-PARP1-Control	1198	Yes	***	0.0007	C-D
D29-EV-Control vs. A20-EV-Control	-166.9	No	ns	>0.9999	C-E
D29-EV-Control vs. A20-PARP1-Control	-21.84	No	ns	>0.9999	C-F
D29-EV-Control vs. A29-EV-Control	738.3	No	ns	>0.9999	C-G
D29-EV-Control vs. A29-PARP1-Control	1767	Yes	****	<0.0001	C-H
D29-EV-Control vs. D23-EV-50uM-R0	-8100	Yes	****	<0.0001	C-I
D29-EV-Control vs. D23-PARP1-50uM-R0	-7976	Yes	****	<0.0001	C-J
D29-EV-Control vs. D29-EV-50uM-R0	-8293	Yes	****	<0.0001	C-K
D29-EV-Control vs. D29-PARP1-50uM-R0	-9352	Yes	****	<0.0001	C-L
D29-EV-Control vs. A20-EV-50uM-R0	-10046	Yes	****	<0.0001	C-M
D29-EV-Control vs. A20-PARP1-50uM-R0	-8485	Yes	****	<0.0001	C-N
D29-EV-Control vs. A29-EV-50uM-R0	-9114	Yes	****	<0.0001	C-O
D29-EV-Control vs. A29-PARP1-50uM-R0	-8778	Yes	****	<0.0001	C-P
D29-EV-Control vs. D23-EV-50uM-R6	-4787	Yes	****	<0.0001	C-Q
D29-EV-Control vs. D23-PARP1-50uM-R6	-1944	Yes	****	<0.0001	C-R
D29-EV-Control vs. D29-EV-50uM-R6	-5271	Yes	****	<0.0001	C-S
D29-EV-Control vs. D29-PARP1-50uM-R6	-596.5	No	ns	>0.9999	C-T
D29-EV-Control vs. A20-EV-50uM-R6	-9840	Yes	****	<0.0001	C-U
D29-EV-Control vs. A20-PARP1-50uM-R6	-5614	Yes	****	<0.0001	C-V
D29-EV-Control vs. A29-EV-50uM-R6	-7953	Yes	****	<0.0001	C-W
D29-EV-Control vs. A29-PARP1-50uM-R6	-7964	Yes	****	<0.0001	C-X
D29-PARP1-Control vs. A20-EV-Control	-1365	Yes	***	0.0009	D-E
D29-PARP1-Control vs. A20-PARP1-Control	-1220	Yes	**	0.0012	D-F
D29-PARP1-Control vs. A29-EV-Control	-459.9	No	ns	>0.9999	D-G
D29-PARP1-Control vs. A29-PARP1-Control	569.2	No	ns	>0.9999	D-H
D29-PARP1-Control vs. D23-EV-50uM-R0	-9298	Yes	****	<0.0001	D-I
D29-PARP1-Control vs. D23-PARP1-50uM-R0	-9175	Yes	****	<0.0001	D-J
D29-PARP1-Control vs. D29-EV-50uM-R0	-9491	Yes	****	<0.0001	D-K
D29-PARP1-Control vs. D29-PARP1-50uM-R0	-10550	Yes	****	<0.0001	D-L
D29-PARP1-Control vs. A20-EV-50uM-R0	-11244	Yes	****	<0.0001	D-M
D29-PARP1-Control vs. A20-PARP1-50uM-R0	-9683	Yes	****	<0.0001	D-N
D29-PARP1-Control vs. A29-EV-50uM-R0	-10313	Yes	****	<0.0001	D-O
D29-PARP1-Control vs. A29-PARP1-50uM-R0	-9976	Yes	****	<0.0001	D-P
D29-PARP1-Control vs. D23-EV-50uM-R6	-5986	Yes	****	<0.0001	D-Q
D29-PARP1-Control vs. D23-PARP1-50uM-R6	-3143	Yes	****	<0.0001	D-R
D29-PARP1-Control vs. D29-EV-50uM-R6	-6469	Yes	****	<0.0001	D-S
D29-PARP1-Control vs. D29-PARP1-50uM-R6	-1795	Yes	****	<0.0001	D-T
D29-PARP1-Control vs. A20-EV-50uM-R6	-11038	Yes	****	<0.0001	D-U
D29-PARP1-Control vs. A20-PARP1-50uM-R6	-6813	Yes	****	<0.0001	D-V
D29-PARP1-Control vs. A29-EV-50uM-R6	-9151	Yes	****	<0.0001	D-W
D29-PARP1-Control vs. A29-PARP1-50uM-R6	-9163	Yes	****	<0.0001	D-X
A20-EV-Control vs. A20-PARP1-Control	145.1	No	ns	>0.9999	E-F
A20-EV-Control vs. A29-EV-Control	905.2	No	ns	0.5549	E-G
A20-EV-Control vs. A29-PARP1-Control	1934	Yes	****	<0.0001	E-H
A20-EV-Control vs. D23-EV-50uM-R0	-7933	Yes	****	<0.0001	E-I
A20-EV-Control vs. D23-PARP1-50uM-R0	-7809	Yes	****	<0.0001	E-J
A20-EV-Control vs. D29-EV-50uM-R0	-8126	Yes	****	<0.0001	E-K
A20-EV-Control vs. D29-PARP1-50uM-R0	-9185	Yes	****	<0.0001	E-L
A20-EV-Control vs. A20-EV-50uM-R0	-9879	Yes	****	<0.0001	E-M
A20-EV-Control vs. A20-PARP1-50uM-R0	-8318	Yes	****	<0.0001	E-N
A20-EV-Control vs. A29-EV-50uM-R0	-8948	Yes	****	<0.0001	E-O
A20-EV-Control vs. A29-PARP1-50uM-R0	-8611	Yes	****	<0.0001	E-P
A20-EV-Control vs. D23-EV-50uM-R6	-4620	Yes	****	<0.0001	E-Q
A20-EV-Control vs. D23-PARP1-50uM-R6	-1777	Yes	****	<0.0001	E-R
A20-EV-Control vs. D29-EV-50uM-R6	-5104	Yes	****	<0.0001	E-S
A20-EV-Control vs. D29-PARP1-50uM-R6	-429.5	No	ns	>0.9999	E-T
A20-EV-Control vs. A20-EV-50uM-R6	-9673	Yes	****	<0.0001	E-U
A20-EV-Control vs. A20-PARP1-50uM-R6	-5448	Yes	****	<0.0001	E-V
A20-EV-Control vs. A29-EV-50uM-R6	-7786	Yes	****	<0.0001	E-W
A20-EV-Control vs. A29-PARP1-50uM-R6	-7798	Yes	****	<0.0001	E-X
A20-PARP1-Control vs. A29-EV-Control	760.1	No	ns	>0.9999	F-G
A20-PARP1-Control vs. A29-PARP1-Control	1789	Yes	****	<0.0001	F-H
A20-PARP1-Control vs. D23-EV-50uM-R0	-8078	Yes	****	<0.0001	F-I
A20-PARP1-Control vs. D23-PARP1-50uM-R0	-7955	Yes	****	<0.0001	F-J
A20-PARP1-Control vs. D29-EV-50uM-R0	-8271	Yes	****	<0.0001	F-K
A20-PARP1-Control vs. D29-PARP1-50uM-R0	-9330	Yes	****	<0.0001	F-L
A20-PARP1-Control vs. A20-EV-50uM-R0	-10024	Yes	****	<0.0001	F-M
A20-PARP1-Control vs. A20-PARP1-50uM-R0	-8463	Yes	****	<0.0001	F-N
A20-PARP1-Control vs. A29-EV-50uM-R0	-9093	Yes	****	<0.0001	F-O
A20-PARP1-Control vs. A29-PARP1-50uM-R0	-8756	Yes	****	<0.0001	F-P
A20-PARP1-Control vs. D23-EV-50uM-R6	-4766	Yes	****	<0.0001	F-Q
A20-PARP1-Control vs. D23-PARP1-50uM-R6	-1923	Yes	****	<0.0001	F-R
A20-PARP1-Control vs. D29-EV-50uM-R6	-5249	Yes	****	<0.0001	F-S
A20-PARP1-Control vs. D29-PARP1-50uM-R6	-574.6	No	ns	>0.9999	F-T
A20-PARP1-Control vs. A20-EV-50uM-R6	-9818	Yes	****	<0.0001	F-U
A20-PARP1-Control vs. A20-PARP1-50uM-R6	-5593	Yes	****	<0.0001	F-V
A20-PARP1-Control vs. A29-EV-50uM-R6	-7931	Yes	****	<0.0001	F-W
A20-PARP1-Control vs. A29-PARP1-50uM-R6	-7943	Yes	****	<0.0001	F-X
A29-EV-Control vs. A29-PARP1-Control	1029	No	ns	0.1765	G-H
A29-EV-Control vs. D23-EV-50uM-R0	-8838	Yes	****	<0.0001	G-I
A29-EV-Control vs. D23-PARP1-50uM-R0	-8715	Yes	****	<0.0001	G-J
A29-EV-Control vs. D29-EV-50uM-R0	-9032	Yes	****	<0.0001	G-K
A29-EV-Control vs. D29-PARP1-50uM-R0	-10090	Yes	****	<0.0001	G-L
A29-EV-Control vs. A20-EV-50uM-R0	-10785	Yes	****	<0.0001	G-M
A29-EV-Control vs. A20-PARP1-50uM-R0	-9223	Yes	****	<0.0001	G-N
A29-EV-Control vs. A29-EV-50uM-R0	-9853	Yes	****	<0.0001	G-O
A29-EV-Control vs. A29-PARP1-50uM-R0	-9516	Yes	****	<0.0001	G-P
A29-EV-Control vs. D23-EV-50uM-R6	-5526	Yes	****	<0.0001	G-Q
A29-EV-Control vs. D23-PARP1-50uM-R6	-2683	Yes	****	<0.0001	G-R
A29-EV-Control vs. D29-EV-50uM-R6	-6009	Yes	****	<0.0001	G-S
A29-EV-Control vs. D29-PARP1-50uM-R6	-1335	Yes	***	0.0002	G-T
A29-EV-Control vs. A20-EV-50uM-R6	-10578	Yes	****	<0.0001	G-U
A29-EV-Control vs. A20-PARP1-50uM-R6	-6353	Yes	****	<0.0001	G-V
A29-EV-Control vs. A29-EV-50uM-R6	-8691	Yes	****	<0.0001	G-W
A29-EV-Control vs. A29-PARP1-50uM-R6	-8703	Yes	****	<0.0001	G-X
A29-PARP1-Control vs. D23-EV-50uM-R0	-9867	Yes	****	<0.0001	H-I
A29-PARP1-Control vs. D23-PARP1-50uM-R0	-9744	Yes	****	<0.0001	H-J
A29-PARP1-Control vs. D29-EV-50uM-R0	-10061	Yes	****	<0.0001	H-K
A29-PARP1-Control vs. D29-PARP1-50uM-R0	-11119	Yes	****	<0.0001	H-L
A29-PARP1-Control vs. A20-EV-50uM-R0	-11814	Yes	****	<0.0001	H-M
A29-PARP1-Control vs. A20-PARP1-50uM-R0	-10252	Yes	****	<0.0001	H-N
A29-PARP1-Control vs. A29-EV-50uM-R0	-10882	Yes	****	<0.0001	H-O
A29-PARP1-Control vs. A29-PARP1-50uM-R0	-10545	Yes	****	<0.0001	H-P
A29-PARP1-Control vs. D23-EV-50uM-R6	-6555	Yes	****	<0.0001	H-Q
A29-PARP1-Control vs. D23-PARP1-50uM-R6	-3712	Yes	****	<0.0001	H-R
A29-PARP1-Control vs. D29-EV-50uM-R6	-7038	Yes	****	<0.0001	H-S
A29-PARP1-Control vs. D29-PARP1-50uM-R6	-2364	Yes	****	<0.0001	H-T
A29-PARP1-Control vs. A20-EV-50uM-R6	-11607	Yes	****	<0.0001	H-U
A29-PARP1-Control vs. A20-PARP1-50uM-R6	-7382	Yes	****	<0.0001	H-V
A29-PARP1-Control vs. A29-EV-50uM-R6	-9720	Yes	****	<0.0001	H-W
A29-PARP1-Control vs. A29-PARP1-50uM-R6	-9732	Yes	****	<0.0001	H-X
D23-EV-50uM-R0 vs. D23-PARP1-50uM-R0	123.3	No	ns	>0.9999	I-J
D23-EV-50uM-R0 vs. D29-EV-50uM-R0	-193.6	No	ns	>0.9999	I-K
D23-EV-50uM-R0 vs. D29-PARP1-50uM-R0	-1252	Yes	***	0.0006	I-L
D23-EV-50uM-R0 vs. A20-EV-50uM-R0	-1947	Yes	****	<0.0001	I-M
D23-EV-50uM-R0 vs. A20-PARP1-50uM-R0	-384.9	No	ns	>0.9999	I-N
D23-EV-50uM-R0 vs. A29-EV-50uM-R0	-1015	Yes	*	0.0373	I-O
D23-EV-50uM-R0 vs. A29-PARP1-50uM-R0	-678.3	No	ns	>0.9999	I-P
D23-EV-50uM-R0 vs. D23-EV-50uM-R6	3312	Yes	****	<0.0001	I-Q
D23-EV-50uM-R0 vs. D23-PARP1-50uM-R6	6155	Yes	****	<0.0001	I-R
D23-EV-50uM-R0 vs. D29-EV-50uM-R6	2829	Yes	****	<0.0001	I-S
D23-EV-50uM-R0 vs. D29-PARP1-50uM-R6	7503	Yes	****	<0.0001	I-T
D23-EV-50uM-R0 vs. A20-EV-50uM-R6	-1740	Yes	****	<0.0001	I-U
D23-EV-50uM-R0 vs. A20-PARP1-50uM-R6	2485	Yes	****	<0.0001	I-V
D23-EV-50uM-R0 vs. A29-EV-50uM-R6	146.9	No	ns	>0.9999	I-W
D23-EV-50uM-R0 vs. A29-PARP1-50uM-R6	135.2	No	ns	>0.9999	I-X
D23-PARP1-50uM-R0 vs. D29-EV-50uM-R0	-316.9	No	ns	>0.9999	J-K
D23-PARP1-50uM-R0 vs. D29-PARP1-50uM-R0	-1375	Yes	****	<0.0001	J-L
D23-PARP1-50uM-R0 vs. A20-EV-50uM-R0	-2070	Yes	****	<0.0001	J-M
D23-PARP1-50uM-R0 vs. A20-PARP1-50uM-R0	-508.2	No	ns	>0.9999	J-N
D23-PARP1-50uM-R0 vs. A29-EV-50uM-R0	-1138	Yes	**	0.0032	J-O
D23-PARP1-50uM-R0 vs. A29-PARP1-50uM-R0	-801.6	No	ns	0.801	J-P
D23-PARP1-50uM-R0 vs. D23-EV-50uM-R6	3189	Yes	****	<0.0001	J-Q
D23-PARP1-50uM-R0 vs. D23-PARP1-50uM-R6	6032	Yes	****	<0.0001	J-R
D23-PARP1-50uM-R0 vs. D29-EV-50uM-R6	2705	Yes	****	<0.0001	J-S
D23-PARP1-50uM-R0 vs. D29-PARP1-50uM-R6	7380	Yes	****	<0.0001	J-T
D23-PARP1-50uM-R0 vs. A20-EV-50uM-R6	-1864	Yes	****	<0.0001	J-U
D23-PARP1-50uM-R0 vs. A20-PARP1-50uM-R6	2362	Yes	****	<0.0001	J-V
D23-PARP1-50uM-R0 vs. A29-EV-50uM-R6	23.58	No	ns	>0.9999	J-W
D23-PARP1-50uM-R0 vs. A29-PARP1-50uM-R6	11.94	No	ns	>0.9999	J-X
D29-EV-50uM-R0 vs. D29-PARP1-50uM-R0	-1058	No	ns	0.0569	K-L
D29-EV-50uM-R0 vs. A20-EV-50uM-R0	-1753	Yes	****	<0.0001	K-M
D29-EV-50uM-R0 vs. A20-PARP1-50uM-R0	-191.3	No	ns	>0.9999	K-N
D29-EV-50uM-R0 vs. A29-EV-50uM-R0	-821.2	No	ns	>0.9999	K-O
D29-EV-50uM-R0 vs. A29-PARP1-50uM-R0	-484.7	No	ns	>0.9999	K-P
D29-EV-50uM-R0 vs. D23-EV-50uM-R6	3506	Yes	****	<0.0001	K-Q
D29-EV-50uM-R0 vs. D23-PARP1-50uM-R6	6349	Yes	****	<0.0001	K-R
D29-EV-50uM-R0 vs. D29-EV-50uM-R6	3022	Yes	****	<0.0001	K-S
D29-EV-50uM-R0 vs. D29-PARP1-50uM-R6	7697	Yes	****	<0.0001	K-T
D29-EV-50uM-R0 vs. A20-EV-50uM-R6	-1547	Yes	***	0.0004	K-U
D29-EV-50uM-R0 vs. A20-PARP1-50uM-R6	2679	Yes	****	<0.0001	K-V
D29-EV-50uM-R0 vs. A29-EV-50uM-R6	340.5	No	ns	>0.9999	K-W
D29-EV-50uM-R0 vs. A29-PARP1-50uM-R6	328.8	No	ns	>0.9999	K-X
D29-PARP1-50uM-R0 vs. A20-EV-50uM-R0	-694.8	No	ns	>0.9999	L-M
D29-PARP1-50uM-R0 vs. A20-PARP1-50uM-R0	867	No	ns	0.5209	L-N
D29-PARP1-50uM-R0 vs. A29-EV-50uM-R0	237.1	No	ns	>0.9999	L-O
D29-PARP1-50uM-R0 vs. A29-PARP1-50uM-R0	573.5	No	ns	>0.9999	L-P
D29-PARP1-50uM-R0 vs. D23-EV-50uM-R6	4564	Yes	****	<0.0001	L-Q
D29-PARP1-50uM-R0 vs. D23-PARP1-50uM-R6	7407	Yes	****	<0.0001	L-R
D29-PARP1-50uM-R0 vs. D29-EV-50uM-R6	4081	Yes	****	<0.0001	L-S
D29-PARP1-50uM-R0 vs. D29-PARP1-50uM-R6	8755	Yes	****	<0.0001	L-T
D29-PARP1-50uM-R0 vs. A20-EV-50uM-R6	-488.4	No	ns	>0.9999	L-U
D29-PARP1-50uM-R0 vs. A20-PARP1-50uM-R6	3737	Yes	****	<0.0001	L-V
D29-PARP1-50uM-R0 vs. A29-EV-50uM-R6	1399	Yes	***	0.0005	L-W
D29-PARP1-50uM-R0 vs. A29-PARP1-50uM-R6	1387	Yes	**	0.0029	L-X
A20-EV-50uM-R0 vs. A20-PARP1-50uM-R0	1562	Yes	****	<0.0001	M-N
A20-EV-50uM-R0 vs. A29-EV-50uM-R0	931.9	No	ns	0.9265	M-O
A20-EV-50uM-R0 vs. A29-PARP1-50uM-R0	1268	Yes	*	0.0271	M-P
A20-EV-50uM-R0 vs. D23-EV-50uM-R6	5259	Yes	****	<0.0001	M-Q
A20-EV-50uM-R0 vs. D23-PARP1-50uM-R6	8102	Yes	****	<0.0001	M-R
A20-EV-50uM-R0 vs. D29-EV-50uM-R6	4775	Yes	****	<0.0001	M-S
A20-EV-50uM-R0 vs. D29-PARP1-50uM-R6	9450	Yes	****	<0.0001	M-T
A20-EV-50uM-R0 vs. A20-EV-50uM-R6	206.3	No	ns	>0.9999	M-U
A20-EV-50uM-R0 vs. A20-PARP1-50uM-R6	4432	Yes	****	<0.0001	M-V
A20-EV-50uM-R0 vs. A29-EV-50uM-R6	2094	Yes	****	<0.0001	M-W
A20-EV-50uM-R0 vs. A29-PARP1-50uM-R6	2082	Yes	****	<0.0001	M-X
A20-PARP1-50uM-R0 vs. A29-EV-50uM-R0	-629.9	No	ns	>0.9999	N-O
A20-PARP1-50uM-R0 vs. A29-PARP1-50uM-R0	-293.4	No	ns	>0.9999	N-P
A20-PARP1-50uM-R0 vs. D23-EV-50uM-R6	3697	Yes	****	<0.0001	N-Q
A20-PARP1-50uM-R0 vs. D23-PARP1-50uM-R6	6540	Yes	****	<0.0001	N-R
A20-PARP1-50uM-R0 vs. D29-EV-50uM-R6	3214	Yes	****	<0.0001	N-S
A20-PARP1-50uM-R0 vs. D29-PARP1-50uM-R6	7888	Yes	****	<0.0001	N-T
A20-PARP1-50uM-R0 vs. A20-EV-50uM-R6	-1355	Yes	**	0.0051	N-U
A20-PARP1-50uM-R0 vs. A20-PARP1-50uM-R6	2870	Yes	****	<0.0001	N-V
A20-PARP1-50uM-R0 vs. A29-EV-50uM-R6	531.8	No	ns	>0.9999	N-W
A20-PARP1-50uM-R0 vs. A29-PARP1-50uM-R6	520.1	No	ns	>0.9999	N-X
A29-EV-50uM-R0 vs. A29-PARP1-50uM-R0	336.4	No	ns	>0.9999	O-P
A29-EV-50uM-R0 vs. D23-EV-50uM-R6	4327	Yes	****	<0.0001	O-Q
A29-EV-50uM-R0 vs. D23-PARP1-50uM-R6	7170	Yes	****	<0.0001	O-R
A29-EV-50uM-R0 vs. D29-EV-50uM-R6	3843	Yes	****	<0.0001	O-S
A29-EV-50uM-R0 vs. D29-PARP1-50uM-R6	8518	Yes	****	<0.0001	O-T
A29-EV-50uM-R0 vs. A20-EV-50uM-R6	-725.6	No	ns	>0.9999	O-U
A29-EV-50uM-R0 vs. A20-PARP1-50uM-R6	3500	Yes	****	<0.0001	O-V
A29-EV-50uM-R0 vs. A29-EV-50uM-R6	1162	Yes	*	0.023	O-W
A29-EV-50uM-R0 vs. A29-PARP1-50uM-R6	1150	No	ns	0.0745	O-X
A29-PARP1-50uM-R0 vs. D23-EV-50uM-R6	3991	Yes	****	<0.0001	P-Q
A29-PARP1-50uM-R0 vs. D23-PARP1-50uM-R6	6834	Yes	****	<0.0001	P-R
A29-PARP1-50uM-R0 vs. D29-EV-50uM-R6	3507	Yes	****	<0.0001	P-S
A29-PARP1-50uM-R0 vs. D29-PARP1-50uM-R6	8182	Yes	****	<0.0001	P-T
A29-PARP1-50uM-R0 vs. A20-EV-50uM-R6	-1062	No	ns	0.4618	P-U
A29-PARP1-50uM-R0 vs. A20-PARP1-50uM-R6	3164	Yes	****	<0.0001	P-V
A29-PARP1-50uM-R0 vs. A29-EV-50uM-R6	825.2	No	ns	>0.9999	P-W
A29-PARP1-50uM-R0 vs. A29-PARP1-50uM-R6	813.6	No	ns	>0.9999	P-X
D23-EV-50uM-R6 vs. D23-PARP1-50uM-R6	2843	Yes	****	<0.0001	Q-R
D23-EV-50uM-R6 vs. D29-EV-50uM-R6	-483.6	No	ns	>0.9999	Q-S
D23-EV-50uM-R6 vs. D29-PARP1-50uM-R6	4191	Yes	****	<0.0001	Q-T
D23-EV-50uM-R6 vs. A20-EV-50uM-R6	-5053	Yes	****	<0.0001	Q-U
D23-EV-50uM-R6 vs. A20-PARP1-50uM-R6	-827	No	ns	>0.9999	Q-V
D23-EV-50uM-R6 vs. A29-EV-50uM-R6	-3165	Yes	****	<0.0001	Q-W
D23-EV-50uM-R6 vs. A29-PARP1-50uM-R6	-3177	Yes	****	<0.0001	Q-X
D23-PARP1-50uM-R6 vs. D29-EV-50uM-R6	-3327	Yes	****	<0.0001	R-S
D23-PARP1-50uM-R6 vs. D29-PARP1-50uM-R6	1348	Yes	***	0.0001	R-T
D23-PARP1-50uM-R6 vs. A20-EV-50uM-R6	-7896	Yes	****	<0.0001	R-U
D23-PARP1-50uM-R6 vs. A20-PARP1-50uM-R6	-3670	Yes	****	<0.0001	R-V
D23-PARP1-50uM-R6 vs. A29-EV-50uM-R6	-6008	Yes	****	<0.0001	R-W
D23-PARP1-50uM-R6 vs. A29-PARP1-50uM-R6	-6020	Yes	****	<0.0001	R-X
D29-EV-50uM-R6 vs. D29-PARP1-50uM-R6	4675	Yes	****	<0.0001	S-T
D29-EV-50uM-R6 vs. A20-EV-50uM-R6	-4569	Yes	****	<0.0001	S-U
D29-EV-50uM-R6 vs. A20-PARP1-50uM-R6	-343.5	No	ns	>0.9999	S-V
D29-EV-50uM-R6 vs. A29-EV-50uM-R6	-2682	Yes	****	<0.0001	S-W
D29-EV-50uM-R6 vs. A29-PARP1-50uM-R6	-2693	Yes	****	<0.0001	S-X
D29-PARP1-50uM-R6 vs. A20-EV-50uM-R6	-9244	Yes	****	<0.0001	T-U
D29-PARP1-50uM-R6 vs. A20-PARP1-50uM-R6	-5018	Yes	****	<0.0001	T-V
D29-PARP1-50uM-R6 vs. A29-EV-50uM-R6	-7356	Yes	****	<0.0001	T-W
D29-PARP1-50uM-R6 vs. A29-PARP1-50uM-R6	-7368	Yes	****	<0.0001	T-X
A20-EV-50uM-R6 vs. A20-PARP1-50uM-R6	4226	Yes	****	<0.0001	U-V
A20-EV-50uM-R6 vs. A29-EV-50uM-R6	1887	Yes	****	<0.0001	U-W
A20-EV-50uM-R6 vs. A29-PARP1-50uM-R6	1876	Yes	****	<0.0001	U-X
A20-PARP1-50uM-R6 vs. A29-EV-50uM-R6	-2338	Yes	****	<0.0001	V-W
A20-PARP1-50uM-R6 vs. A29-PARP1-50uM-R6	-2350	Yes	****	<0.0001	V-X
A29-EV-50uM-R6 vs. A29-PARP1-50uM-R6	-11.63	No	ns	>0.9999	W-X
Test details	Mean rank 1	Mean rank 2	Mean rank diff.	n1	n2	Z
D23-EV-Control vs. D23-PARP1-Control	5770	5922	-152.1	969	1201	0.6405
D23-EV-Control vs. D29-EV-Control	5770	5175	594.4	969	1131	2.468
D23-EV-Control vs. D29-PARP1-Control	5770	3977	1793	969	796	6.812
D23-EV-Control vs. A20-EV-Control	5770	5342	427.5	969	631	1.519
D23-EV-Control vs. A20-PARP1-Control	5770	5197	572.6	969	938	2.272
D23-EV-Control vs. A29-EV-Control	5770	4437	1333	969	798	5.068
D23-EV-Control vs. A29-PARP1-Control	5770	3408	2362	969	572	8.142
D23-EV-Control vs. D23-EV-50uM-R0	5770	13275	-7505	969	1123	31.11
D23-EV-Control vs. D23-PARP1-50uM-R0	5770	13151	-7382	969	1280	31.51
D23-EV-Control vs. D29-EV-50uM-R0	5770	13468	-7699	969	791	29.2
D23-EV-Control vs. D29-PARP1-50uM-R0	5770	14527	-8757	969	703	32.13
D23-EV-Control vs. A20-EV-50uM-R0	5770	15221	-9452	969	529	31.78
D23-EV-Control vs. A20-PARP1-50uM-R0	5770	13660	-7890	969	870	30.71
D23-EV-Control vs. A29-EV-50uM-R0	5770	14290	-8520	969	692	31.12
D23-EV-Control vs. A29-PARP1-50uM-R0	5770	13953	-8184	969	620	28.92
D23-EV-Control vs. D23-EV-50uM-R6	5770	9963	-4193	969	669	15.16
D23-EV-Control vs. D23-PARP1-50uM-R6	5770	7119	-1350	969	800	5.137
D23-EV-Control vs. D29-EV-50uM-R6	5770	10446	-4677	969	703	17.16
D23-EV-Control vs. D29-PARP1-50uM-R6	5770	5772	-2.048	969	892	0.008025
D23-EV-Control vs. A20-EV-50uM-R6	5770	15015	-9246	969	463	29.75
D23-EV-Control vs. A20-PARP1-50uM-R6	5770	10790	-5020	969	648	17.98
D23-EV-Control vs. A29-EV-50uM-R6	5770	13128	-7358	969	697	26.93
D23-EV-Control vs. A29-PARP1-50uM-R6	5770	13140	-7370	969	541	24.96
D23-PARP1-Control vs. D29-EV-Control	5922	5175	746.6	1201	1131	3.275
D23-PARP1-Control vs. D29-PARP1-Control	5922	3977	1945	1201	796	7.734
D23-PARP1-Control vs. A20-EV-Control	5922	5342	579.6	1201	631	2.143
D23-PARP1-Control vs. A20-PARP1-Control	5922	5197	724.7	1201	938	3.023
D23-PARP1-Control vs. A29-EV-Control	5922	4437	1485	1201	798	5.91
D23-PARP1-Control vs. A29-PARP1-Control	5922	3408	2514	1201	572	8.995
D23-PARP1-Control vs. D23-EV-50uM-R0	5922	13275	-7353	1201	1123	32.2
D23-PARP1-Control vs. D23-PARP1-50uM-R0	5922	13151	-7230	1201	1280	32.71
D23-PARP1-Control vs. D29-EV-50uM-R0	5922	13468	-7547	1201	791	29.96
D23-PARP1-Control vs. D29-PARP1-50uM-R0	5922	14527	-8605	1201	703	32.94
D23-PARP1-Control vs. A20-EV-50uM-R0	5922	15221	-9300	1201	529	32.39
D23-PARP1-Control vs. A20-PARP1-50uM-R0	5922	13660	-7738	1201	870	31.59
D23-PARP1-Control vs. A29-EV-50uM-R0	5922	14290	-8368	1201	692	31.87
D23-PARP1-Control vs. A29-PARP1-50uM-R0	5922	13953	-8031	1201	620	29.52
D23-PARP1-Control vs. D23-EV-50uM-R6	5922	9963	-4041	1201	669	15.23
D23-PARP1-Control vs. D23-PARP1-50uM-R6	5922	7119	-1198	1201	800	4.771
D23-PARP1-Control vs. D29-EV-50uM-R6	5922	10446	-4524	1201	703	17.32
D23-PARP1-Control vs. D29-PARP1-50uM-R6	5922	5772	150.1	1201	892	0.6173
D23-PARP1-Control vs. A20-EV-50uM-R6	5922	15015	-9093	1201	463	30.22
D23-PARP1-Control vs. A20-PARP1-50uM-R6	5922	10790	-4868	1201	648	18.15
D23-PARP1-Control vs. A29-EV-50uM-R6	5922	13128	-7206	1201	697	27.51
D23-PARP1-Control vs. A29-PARP1-50uM-R6	5922	13140	-7218	1201	541	25.34
D29-EV-Control vs. D29-PARP1-Control	5175	3977	1198	1131	796	4.707
D29-EV-Control vs. A20-EV-Control	5175	5342	-166.9	1131	631	0.6106
D29-EV-Control vs. A20-PARP1-Control	5175	5197	-21.84	1131	938	0.0899
D29-EV-Control vs. A29-EV-Control	5175	4437	738.3	1131	798	2.903
D29-EV-Control vs. A29-PARP1-Control	5175	3408	1767	1131	572	6.261
D29-EV-Control vs. D23-EV-50uM-R0	5175	13275	-8100	1131	1123	34.95
D29-EV-Control vs. D23-PARP1-50uM-R0	5175	13151	-7976	1131	1280	35.53
D29-EV-Control vs. D29-EV-50uM-R0	5175	13468	-8293	1131	791	32.52
D29-EV-Control vs. D29-PARP1-50uM-R0	5175	14527	-9352	1131	703	35.39
D29-EV-Control vs. A20-EV-50uM-R0	5175	15221	-10046	1131	529	34.67
D29-EV-Control vs. A20-PARP1-50uM-R0	5175	13660	-8485	1131	870	34.2
D29-EV-Control vs. A29-EV-50uM-R0	5175	14290	-9114	1131	692	34.33
D29-EV-Control vs. A29-PARP1-50uM-R0	5175	13953	-8778	1131	620	31.93
D29-EV-Control vs. D23-EV-50uM-R6	5175	9963	-4787	1131	669	17.84
D29-EV-Control vs. D23-PARP1-50uM-R6	5175	7119	-1944	1131	800	7.65
D29-EV-Control vs. D29-EV-50uM-R6	5175	10446	-5271	1131	703	19.95
D29-EV-Control vs. D29-PARP1-50uM-R6	5175	5772	-596.5	1131	892	2.421
D29-EV-Control vs. A20-EV-50uM-R6	5175	15015	-9840	1131	463	32.42
D29-EV-Control vs. A20-PARP1-50uM-R6	5175	10790	-5614	1131	648	20.71
D29-EV-Control vs. A29-EV-50uM-R6	5175	13128	-7953	1131	697	30.02
D29-EV-Control vs. A29-PARP1-50uM-R6	5175	13140	-7964	1131	541	27.69
D29-PARP1-Control vs. A20-EV-Control	3977	5342	-1365	796	631	4.655
D29-PARP1-Control vs. A20-PARP1-Control	3977	5197	-1220	796	938	4.602
D29-PARP1-Control vs. A29-EV-Control	3977	4437	-459.9	796	798	1.669
D29-PARP1-Control vs. A29-PARP1-Control	3977	3408	569.2	796	572	1.887
D29-PARP1-Control vs. D23-EV-50uM-R0	3977	13275	-9298	796	1123	36.48
D29-PARP1-Control vs. D23-PARP1-50uM-R0	3977	13151	-9175	796	1280	36.95
D29-PARP1-Control vs. D29-EV-50uM-R0	3977	13468	-9491	796	791	34.36
D29-PARP1-Control vs. D29-PARP1-50uM-R0	3977	14527	-10550	796	703	37.05
D29-PARP1-Control vs. A20-EV-50uM-R0	3977	15221	-11244	796	529	36.44
D29-PARP1-Control vs. A20-PARP1-50uM-R0	3977	13660	-9683	796	870	35.88
D29-PARP1-Control vs. A29-EV-50uM-R0	3977	14290	-10313	796	692	36.07
D29-PARP1-Control vs. A29-PARP1-50uM-R0	3977	13953	-9976	796	620	33.85
D29-PARP1-Control vs. D23-EV-50uM-R6	3977	9963	-5986	796	669	20.74
D29-PARP1-Control vs. D23-PARP1-50uM-R6	3977	7119	-3143	796	800	11.41
D29-PARP1-Control vs. D29-EV-50uM-R6	3977	10446	-6469	796	703	22.72
D29-PARP1-Control vs. D29-PARP1-50uM-R6	3977	5772	-1795	796	892	6.69
D29-PARP1-Control vs. A20-EV-50uM-R6	3977	15015	-11038	796	463	34.33
D29-PARP1-Control vs. A20-PARP1-50uM-R6	3977	10790	-6813	796	648	23.4
D29-PARP1-Control vs. A29-EV-50uM-R6	3977	13128	-9151	796	697	32.07
D29-PARP1-Control vs. A29-PARP1-50uM-R6	3977	13140	-9163	796	541	29.89
A20-EV-Control vs. A20-PARP1-Control	5342	5197	145.1	631	938	0.5122
A20-EV-Control vs. A29-EV-Control	5342	4437	905.2	631	798	3.089
A20-EV-Control vs. A29-PARP1-Control	5342	3408	1934	631	572	6.09
A20-EV-Control vs. D23-EV-50uM-R0	5342	13275	-7933	631	1123	28.98
A20-EV-Control vs. D23-PARP1-50uM-R0	5342	13151	-7809	631	1280	29.18
A20-EV-Control vs. D29-EV-50uM-R0	5342	13468	-8126	631	791	27.67
A20-EV-Control vs. D29-PARP1-50uM-R0	5342	14527	-9185	631	703	30.44
A20-EV-Control vs. A20-EV-50uM-R0	5342	15221	-9879	631	529	30.46
A20-EV-Control vs. A20-PARP1-50uM-R0	5342	13660	-8318	631	870	28.91
A20-EV-Control vs. A29-EV-50uM-R0	5342	14290	-8948	631	692	29.55
A20-EV-Control vs. A29-PARP1-50uM-R0	5342	13953	-8611	631	620	27.68
A20-EV-Control vs. D23-EV-50uM-R6	5342	9963	-4620	631	669	15.13
A20-EV-Control vs. D23-PARP1-50uM-R6	5342	7119	-1777	631	800	6.068
A20-EV-Control vs. D29-EV-50uM-R6	5342	10446	-5104	631	703	16.92
A20-EV-Control vs. D29-PARP1-50uM-R6	5342	5772	-429.5	631	892	1.501
A20-EV-Control vs. A20-EV-50uM-R6	5342	15015	-9673	631	463	28.73
A20-EV-Control vs. A20-PARP1-50uM-R6	5342	10790	-5448	631	648	17.7
A20-EV-Control vs. A29-EV-50uM-R6	5342	13128	-7786	631	697	25.76
A20-EV-Control vs. A29-PARP1-50uM-R6	5342	13140	-7798	631	541	24.19
A20-PARP1-Control vs. A29-EV-Control	5197	4437	760.1	938	798	2.869
A20-PARP1-Control vs. A29-PARP1-Control	5197	3408	1789	938	572	6.13
A20-PARP1-Control vs. D23-EV-50uM-R0	5197	13275	-8078	938	1123	33.19
A20-PARP1-Control vs. D23-PARP1-50uM-R0	5197	13151	-7955	938	1280	33.64
A20-PARP1-Control vs. D29-EV-50uM-R0	5197	13468	-8271	938	791	31.15
A20-PARP1-Control vs. D29-PARP1-50uM-R0	5197	14527	-9330	938	703	34
A20-PARP1-Control vs. A20-EV-50uM-R0	5197	15221	-10024	938	529	33.51
A20-PARP1-Control vs. A20-PARP1-50uM-R0	5197	13660	-8463	938	870	32.68
A20-PARP1-Control vs. A29-EV-50uM-R0	5197	14290	-9093	938	692	32.98
A20-PARP1-Control vs. A29-PARP1-50uM-R0	5197	13953	-8756	938	620	30.75
A20-PARP1-Control vs. D23-EV-50uM-R6	5197	9963	-4766	938	669	17.12
A20-PARP1-Control vs. D23-PARP1-50uM-R6	5197	7119	-1923	938	800	7.261
A20-PARP1-Control vs. D29-EV-50uM-R6	5197	10446	-5249	938	703	19.13
A20-PARP1-Control vs. D29-PARP1-50uM-R6	5197	5772	-574.6	938	892	2.233
A20-PARP1-Control vs. A20-EV-50uM-R6	5197	15015	-9818	938	463	31.42
A20-PARP1-Control vs. A20-PARP1-50uM-R6	5197	10790	-5593	938	648	19.9
A20-PARP1-Control vs. A29-EV-50uM-R6	5197	13128	-7931	938	697	28.83
A20-PARP1-Control vs. A29-PARP1-50uM-R6	5197	13140	-7943	938	541	26.74
A29-EV-Control vs. A29-PARP1-Control	4437	3408	1029	798	572	3.414
A29-EV-Control vs. D23-EV-50uM-R0	4437	13275	-8838	798	1123	34.7
A29-EV-Control vs. D23-PARP1-50uM-R0	4437	13151	-8715	798	1280	35.12
A29-EV-Control vs. D29-EV-50uM-R0	4437	13468	-9032	798	791	32.72
A29-EV-Control vs. D29-PARP1-50uM-R0	4437	14527	-10090	798	703	35.46
A29-EV-Control vs. A20-EV-50uM-R0	4437	15221	-10785	798	529	34.96
A29-EV-Control vs. A20-PARP1-50uM-R0	4437	13660	-9223	798	870	34.2
A29-EV-Control vs. A29-EV-50uM-R0	4437	14290	-9853	798	692	34.48
A29-EV-Control vs. A29-PARP1-50uM-R0	4437	13953	-9516	798	620	32.31
A29-EV-Control vs. D23-EV-50uM-R6	4437	9963	-5526	798	669	19.16
A29-EV-Control vs. D23-PARP1-50uM-R6	4437	7119	-2683	798	800	9.746
A29-EV-Control vs. D29-EV-50uM-R6	4437	10446	-6009	798	703	21.12
A29-EV-Control vs. D29-PARP1-50uM-R6	4437	5772	-1335	798	892	4.979
A29-EV-Control vs. A20-EV-50uM-R6	4437	15015	-10578	798	463	32.91
A29-EV-Control vs. A20-PARP1-50uM-R6	4437	10790	-6353	798	648	21.84
A29-EV-Control vs. A29-EV-50uM-R6	4437	13128	-8691	798	697	30.47
A29-EV-Control vs. A29-PARP1-50uM-R6	4437	13140	-8703	798	541	28.4
A29-PARP1-Control vs. D23-EV-50uM-R0	3408	13275	-9867	572	1123	34.92
A29-PARP1-Control vs. D23-PARP1-50uM-R0	3408	13151	-9744	572	1280	35.22
A29-PARP1-Control vs. D29-EV-50uM-R0	3408	13468	-10061	572	791	33.32
A29-PARP1-Control vs. D29-PARP1-50uM-R0	3408	14527	-11119	572	703	35.89
A29-PARP1-Control vs. A20-EV-50uM-R0	3408	15221	-11814	572	529	35.6
A29-PARP1-Control vs. A20-PARP1-50uM-R0	3408	13660	-10252	572	870	34.62
A29-PARP1-Control vs. A29-EV-50uM-R0	3408	14290	-10882	572	692	35
A29-PARP1-Control vs. A29-PARP1-50uM-R0	3408	13953	-10545	572	620	33.06
A29-PARP1-Control vs. D23-EV-50uM-R6	3408	9963	-6555	572	669	20.92
A29-PARP1-Control vs. D23-PARP1-50uM-R6	3408	7119	-3712	572	800	12.32
A29-PARP1-Control vs. D29-EV-50uM-R6	3408	10446	-7038	572	703	22.72
A29-PARP1-Control vs. D29-PARP1-50uM-R6	3408	5772	-2364	572	892	8.021
A29-PARP1-Control vs. A20-EV-50uM-R6	3408	15015	-11607	572	463	33.75
A29-PARP1-Control vs. A20-PARP1-50uM-R6	3408	10790	-7382	572	648	23.39
A29-PARP1-Control vs. A29-EV-50uM-R6	3408	13128	-9720	572	697	31.32
A29-PARP1-Control vs. A29-PARP1-50uM-R6	3408	13140	-9732	572	541	29.5
D23-EV-50uM-R0 vs. D23-PARP1-50uM-R0	13275	13151	123.3	1123	1280	0.5482
D23-EV-50uM-R0 vs. D29-EV-50uM-R0	13275	13468	-193.6	1123	791	0.7581
D23-EV-50uM-R0 vs. D29-PARP1-50uM-R0	13275	14527	-1252	1123	703	4.731
D23-EV-50uM-R0 vs. A20-EV-50uM-R0	13275	15221	-1947	1123	529	6.71
D23-EV-50uM-R0 vs. A20-PARP1-50uM-R0	13275	13660	-384.9	1123	870	1.549
D23-EV-50uM-R0 vs. A29-EV-50uM-R0	13275	14290	-1015	1123	692	3.817
D23-EV-50uM-R0 vs. A29-PARP1-50uM-R0	13275	13953	-678.3	1123	620	2.464
D23-EV-50uM-R0 vs. D23-EV-50uM-R6	13275	9963	3312	1123	669	12.33
D23-EV-50uM-R0 vs. D23-PARP1-50uM-R6	13275	7119	6155	1123	800	24.18
D23-EV-50uM-R0 vs. D29-EV-50uM-R6	13275	10446	2829	1123	703	10.69
D23-EV-50uM-R0 vs. D29-PARP1-50uM-R6	13275	5772	7503	1123	892	30.41
D23-EV-50uM-R0 vs. A20-EV-50uM-R6	13275	15015	-1740	1123	463	5.728
D23-EV-50uM-R0 vs. A20-PARP1-50uM-R6	13275	10790	2485	1123	648	9.157
D23-EV-50uM-R0 vs. A29-EV-50uM-R6	13275	13128	146.9	1123	697	0.5537
D23-EV-50uM-R0 vs. A29-PARP1-50uM-R6	13275	13140	135.2	1123	541	0.4697
D23-PARP1-50uM-R0 vs. D29-EV-50uM-R0	13151	13468	-316.9	1280	791	1.274
D23-PARP1-50uM-R0 vs. D29-PARP1-50uM-R0	13151	14527	-1375	1280	703	5.325
D23-PARP1-50uM-R0 vs. A20-EV-50uM-R0	13151	15221	-2070	1280	529	7.279
D23-PARP1-50uM-R0 vs. A20-PARP1-50uM-R0	13151	13660	-508.2	1280	870	2.102
D23-PARP1-50uM-R0 vs. A29-EV-50uM-R0	13151	14290	-1138	1280	692	4.384
D23-PARP1-50uM-R0 vs. A29-PARP1-50uM-R0	13151	13953	-801.6	1280	620	2.978
D23-PARP1-50uM-R0 vs. D23-EV-50uM-R6	13151	9963	3189	1280	669	12.15
D23-PARP1-50uM-R0 vs. D23-PARP1-50uM-R6	13151	7119	6032	1280	800	24.33
D23-PARP1-50uM-R0 vs. D29-EV-50uM-R6	13151	10446	2705	1280	703	10.48
D23-PARP1-50uM-R0 vs. D29-PARP1-50uM-R6	13151	5772	7380	1280	892	30.76
D23-PARP1-50uM-R0 vs. A20-EV-50uM-R6	13151	15015	-1864	1280	463	6.246
D23-PARP1-50uM-R0 vs. A20-PARP1-50uM-R6	13151	10790	2362	1280	648	8.905
D23-PARP1-50uM-R0 vs. A29-EV-50uM-R6	13151	13128	23.58	1280	697	0.09103
D23-PARP1-50uM-R0 vs. A29-PARP1-50uM-R6	13151	13140	11.94	1280	541	0.04233
D29-EV-50uM-R0 vs. D29-PARP1-50uM-R0	13468	14527	-1058	791	703	3.711
D29-EV-50uM-R0 vs. A20-EV-50uM-R0	13468	15221	-1753	791	529	5.673
D29-EV-50uM-R0 vs. A20-PARP1-50uM-R0	13468	13660	-191.3	791	870	0.7078
D29-EV-50uM-R0 vs. A29-EV-50uM-R0	13468	14290	-821.2	791	692	2.868
D29-EV-50uM-R0 vs. A29-PARP1-50uM-R0	13468	13953	-484.7	791	620	1.643
D29-EV-50uM-R0 vs. D23-EV-50uM-R6	13468	9963	3506	791	669	12.13
D29-EV-50uM-R0 vs. D23-PARP1-50uM-R6	13468	7119	6349	791	800	23.02
D29-EV-50uM-R0 vs. D29-EV-50uM-R6	13468	10446	3022	791	703	10.6
D29-EV-50uM-R0 vs. D29-PARP1-50uM-R6	13468	5772	7697	791	892	28.65
D29-EV-50uM-R0 vs. A20-EV-50uM-R6	13468	15015	-1547	791	463	4.805
D29-EV-50uM-R0 vs. A20-PARP1-50uM-R6	13468	10790	2679	791	648	9.19
D29-EV-50uM-R0 vs. A29-EV-50uM-R6	13468	13128	340.5	791	697	1.191
D29-EV-50uM-R0 vs. A29-PARP1-50uM-R6	13468	13140	328.8	791	541	1.071
D29-PARP1-50uM-R0 vs. A20-EV-50uM-R0	14527	15221	-694.8	703	529	2.194
D29-PARP1-50uM-R0 vs. A20-PARP1-50uM-R0	14527	13660	867	703	870	3.107
D29-PARP1-50uM-R0 vs. A29-EV-50uM-R0	14527	14290	237.1	703	692	0.8048
D29-PARP1-50uM-R0 vs. A29-PARP1-50uM-R0	14527	13953	573.5	703	620	1.892
D29-PARP1-50uM-R0 vs. D23-EV-50uM-R6	14527	9963	4564	703	669	15.36
D29-PARP1-50uM-R0 vs. D23-PARP1-50uM-R6	14527	7119	7407	703	800	26.04
D29-PARP1-50uM-R0 vs. D29-EV-50uM-R6	14527	10446	4081	703	703	13.91
D29-PARP1-50uM-R0 vs. D29-PARP1-50uM-R6	14527	5772	8755	703	892	31.55
D29-PARP1-50uM-R0 vs. A20-EV-50uM-R6	14527	15015	-488.4	703	463	1.483
D29-PARP1-50uM-R0 vs. A20-PARP1-50uM-R6	14527	10790	3737	703	648	12.47
D29-PARP1-50uM-R0 vs. A29-EV-50uM-R6	14527	13128	1399	703	697	4.757
D29-PARP1-50uM-R0 vs. A29-PARP1-50uM-R6	14527	13140	1387	703	541	4.409
A20-EV-50uM-R0 vs. A20-PARP1-50uM-R0	15221	13660	1562	529	870	5.149
A20-EV-50uM-R0 vs. A29-EV-50uM-R0	15221	14290	931.9	529	692	2.933
A20-EV-50uM-R0 vs. A29-PARP1-50uM-R0	15221	13953	1268	529	620	3.895
A20-EV-50uM-R0 vs. D23-EV-50uM-R6	15221	9963	5259	529	669	16.43
A20-EV-50uM-R0 vs. D23-PARP1-50uM-R6	15221	7119	8102	529	800	26.28
A20-EV-50uM-R0 vs. D29-EV-50uM-R6	15221	10446	4775	529	703	15.08
A20-EV-50uM-R0 vs. D29-PARP1-50uM-R6	15221	5772	9450	529	892	31.3
A20-EV-50uM-R0 vs. A20-EV-50uM-R6	15221	15015	206.3	529	463	0.5893
A20-EV-50uM-R0 vs. A20-PARP1-50uM-R6	15221	10790	4432	529	648	13.75
A20-EV-50uM-R0 vs. A29-EV-50uM-R6	15221	13128	2094	529	697	6.599
A20-EV-50uM-R0 vs. A29-PARP1-50uM-R6	15221	13140	2082	529	541	6.189
A20-PARP1-50uM-R0 vs. A29-EV-50uM-R0	13660	14290	-629.9	870	692	2.248
A20-PARP1-50uM-R0 vs. A29-PARP1-50uM-R0	13660	13953	-293.4	870	620	1.015
A20-PARP1-50uM-R0 vs. D23-EV-50uM-R6	13660	9963	3697	870	669	13.07
A20-PARP1-50uM-R0 vs. D23-PARP1-50uM-R6	13660	7119	6540	870	800	24.27
A20-PARP1-50uM-R0 vs. D29-EV-50uM-R6	13660	10446	3214	870	703	11.52
A20-PARP1-50uM-R0 vs. D29-PARP1-50uM-R6	13660	5772	7888	870	892	30.09
A20-PARP1-50uM-R0 vs. A20-EV-50uM-R6	13660	15015	-1355	870	463	4.283
A20-PARP1-50uM-R0 vs. A20-PARP1-50uM-R6	13660	10790	2870	870	648	10.05
A20-PARP1-50uM-R0 vs. A29-EV-50uM-R6	13660	13128	531.8	870	697	1.901
A20-PARP1-50uM-R0 vs. A29-PARP1-50uM-R6	13660	13140	520.1	870	541	1.727
A29-EV-50uM-R0 vs. A29-PARP1-50uM-R0	14290	13953	336.4	692	620	1.106
A29-EV-50uM-R0 vs. D23-EV-50uM-R6	14290	9963	4327	692	669	14.51
A29-EV-50uM-R0 vs. D23-PARP1-50uM-R6	14290	7119	7170	692	800	25.11
A29-EV-50uM-R0 vs. D29-EV-50uM-R6	14290	10446	3843	692	703	13.05
A29-EV-50uM-R0 vs. D29-PARP1-50uM-R6	14290	5772	8518	692	892	30.56
A29-EV-50uM-R0 vs. A20-EV-50uM-R6	14290	15015	-725.6	692	463	2.197
A29-EV-50uM-R0 vs. A20-PARP1-50uM-R6	14290	10790	3500	692	648	11.64
A29-EV-50uM-R0 vs. A29-EV-50uM-R6	14290	13128	1162	692	697	3.935
A29-EV-50uM-R0 vs. A29-PARP1-50uM-R6	14290	13140	1150	692	541	3.642
A29-PARP1-50uM-R0 vs. D23-EV-50uM-R6	13953	9963	3991	620	669	13.01
A29-PARP1-50uM-R0 vs. D23-PARP1-50uM-R6	13953	7119	6834	620	800	23.22
A29-PARP1-50uM-R0 vs. D29-EV-50uM-R6	13953	10446	3507	620	703	11.57
A29-PARP1-50uM-R0 vs. D29-PARP1-50uM-R6	13953	5772	8182	620	892	28.44
A29-PARP1-50uM-R0 vs. A20-EV-50uM-R6	13953	15015	-1062	620	463	3.143
A29-PARP1-50uM-R0 vs. A20-PARP1-50uM-R6	13953	10790	3164	620	648	10.24
A29-PARP1-50uM-R0 vs. A29-EV-50uM-R6	13953	13128	825.2	620	697	2.717
A29-PARP1-50uM-R0 vs. A29-PARP1-50uM-R6	13953	13140	813.6	620	541	2.514
D23-EV-50uM-R6 vs. D23-PARP1-50uM-R6	9963	7119	2843	669	800	9.864
D23-EV-50uM-R6 vs. D29-EV-50uM-R6	9963	10446	-483.6	669	703	1.627
D23-EV-50uM-R6 vs. D29-PARP1-50uM-R6	9963	5772	4191	669	892	14.89
D23-EV-50uM-R6 vs. A20-EV-50uM-R6	9963	15015	-5053	669	463	15.19
D23-EV-50uM-R6 vs. A20-PARP1-50uM-R6	9963	10790	-827	669	648	2.727
D23-EV-50uM-R6 vs. A29-EV-50uM-R6	9963	13128	-3165	669	697	10.63
D23-EV-50uM-R6 vs. A29-PARP1-50uM-R6	9963	13140	-3177	669	541	9.988
D23-PARP1-50uM-R6 vs. D29-EV-50uM-R6	7119	10446	-3327	800	703	11.7
D23-PARP1-50uM-R6 vs. D29-PARP1-50uM-R6	7119	5772	1348	800	892	5.032
D23-PARP1-50uM-R6 vs. A20-EV-50uM-R6	7119	15015	-7896	800	463	24.58
D23-PARP1-50uM-R6 vs. A20-PARP1-50uM-R6	7119	10790	-3670	800	648	12.62
D23-PARP1-50uM-R6 vs. A29-EV-50uM-R6	7119	13128	-6008	800	697	21.08
D23-PARP1-50uM-R6 vs. A29-PARP1-50uM-R6	7119	13140	-6020	800	541	19.66
D29-EV-50uM-R6 vs. D29-PARP1-50uM-R6	10446	5772	4675	703	892	16.85
D29-EV-50uM-R6 vs. A20-EV-50uM-R6	10446	15015	-4569	703	463	13.88
D29-EV-50uM-R6 vs. A20-PARP1-50uM-R6	10446	10790	-343.5	703	648	1.146
D29-EV-50uM-R6 vs. A29-EV-50uM-R6	10446	13128	-2682	703	697	9.12
D29-EV-50uM-R6 vs. A29-PARP1-50uM-R6	10446	13140	-2693	703	541	8.561
D29-PARP1-50uM-R6 vs. A20-EV-50uM-R6	5772	15015	-9244	892	463	29.33
D29-PARP1-50uM-R6 vs. A20-PARP1-50uM-R6	5772	10790	-5018	892	648	17.67
D29-PARP1-50uM-R6 vs. A29-EV-50uM-R6	5772	13128	-7356	892	697	26.45
D29-PARP1-50uM-R6 vs. A29-PARP1-50uM-R6	5772	13140	-7368	892	541	24.58
A20-EV-50uM-R6 vs. A20-PARP1-50uM-R6	15015	10790	4226	463	648	12.62
A20-EV-50uM-R6 vs. A29-EV-50uM-R6	15015	13128	1887	463	697	5.722
A20-EV-50uM-R6 vs. A29-PARP1-50uM-R6	15015	13140	1876	463	541	5.385
A20-PARP1-50uM-R6 vs. A29-EV-50uM-R6	10790	13128	-2338	648	697	7.789
A20-PARP1-50uM-R6 vs. A29-PARP1-50uM-R6	10790	13140	-2350	648	541	7.335
A29-EV-50uM-R6 vs. A29-PARP1-50uM-R6	13128	13140	-11.63	697	541	0.03691
